# Single-cell multimodal profiling of proteins and chromatin accessibility using PHAGE-ATAC

**DOI:** 10.1101/2020.10.01.322420

**Authors:** Evgenij Fiskin, Caleb A Lareau, Gökcen Eraslan, Leif S Ludwig, Aviv Regev

## Abstract

Multi-modal measurements of single cell profiles are a powerful tool for characterizing cell states and regulatory mechanisms. While current methods allow profiling of RNA along with either chromatin or protein levels, connecting chromatin state to protein levels remains a barrier. Here, we developed PHAGE-ATAC, a method that uses engineered camelid single-domain antibody (‘nanobody’)-displaying phages for simultaneous single-cell measurement of surface proteins, chromatin accessibility profiles, and mtDNA-based clonal tracing through a massively parallel droplet-based assay of single-cell transposase-accessible chromatin with sequencing (ATAC-seq). We demonstrate PHAGE-ATAC for multimodal analysis in primary human immune cells and for sample multiplexing. Finally, we construct a synthetic high-complexity phage library for selection of novel antigen-specific nanobodies that bind cells of particular molecular profiles, opening a new avenue for protein detection, cell characterization and screening with single-cell genomics.
