## Supplementary Table 3 for "Single-cell multimodal profiling of proteins and chromatin accessibility using PHAGE-ATAC"

### Sheet: Sheet1
Name	SEQUENCE (5'-3')	source
CD4 Nb	ATGGAAGTTCAACTTGTAGAGAGCGGAGGTGGCTCAGTCCAGCCAGGGGGATCGCTCACACTTAGTTGCGGTACTTCCGGACGAACGTTCAATGTTATGGGGTGGTTTCGTCAAGCACCTGGAAAGGAGCGGGAATTTGTCGCCGCTGTACGGTGGTCATCTACTGGAATATATTACACGCAATACGCAGATAGCGTTAAATCGCGATTTACTATCAGTCGGGATAATGCCAAGAACACTGTATATCTGGAAATGAACAGCCTGAAACCGGAAGATACCGCGGTGTATTATTGCGCTGCAGATACTTATAATTCAAACCCAGCTAGATGGGATGGATATGATTTTTGGGGCCAGGGCACCCAGGTCACCGTGAGCAGC	https://patentimages.storage.googleapis.com/09/a8/16/db148c50e5a90b/US20160251440A1.pdf
CD16 Nb	ATGGAAGTTCAACTTGTAGAGAGCGGAGGTGAGCTTGTACAAGCAGGTGGATCACTTAGACTATCTTGCGCAGCTTCCGGGCTCACATTTAGTTCGTACAATATGGGGTGGTTCCGTAGGGCACCAGGTAAGGAGCGTGAATTTGTCGCAAGTATAACGTGGTCAGGACGTGACACTTTTTACGCGGATTCCGTAAAAGGGCGATTTACGATCAGTCGTGATAACGCTAAGAATACGGTCTATCTTCAAATGTCAAGTCTAAAACCTGAAGATACCGCGGTGTATTATTGCGCAGCTAATCCATGGCCTGTCGCCGCACCAAGAAGCGGTACGTATTGGGGCCAGGGCACCCAGGTAACAGTGAGCAGC	Genbank EF561291
CD8 Nb	ATGCAGGTCCAGCTCCAAGAGTCTGGAGGTGGTTCTGTCCAACCAGGAGGTTCACTACGTCTAAGCTGCGCAGCTTCCGGTTTCACCTTCGACGATTATGCGATGTCTTGGGTACGCCAGGTTCCTGGAAAGGGATTAGAGTGGGTCTCGACCATCAACTGGAACGGAGGTTCTGCAGAATATGCAGAGCCTGTCAAAGGACGTTTCACAATTTCGCGGGACAACGCTAAAAATACTGTATATTTACAGATGAATAGTTTGAAGCTGGAAGATACCGCGGTGTATTATTGCGCCAAAGATGCGGACCTGGTATGGTACAACCTGTCAACCGGACAAGGAACACAAGTAACGGTGTCGAGC	https://patentimages.storage.googleapis.com/a0/66/6b/c5fa3ff38f4c41/WO2017134306A1.pdf
