## Supplementary Table 2 for "Single-cell multimodal profiling of proteins and chromatin accessibility using PHAGE-ATAC"

### Sheet: Sheet1
Name	Source
pDXinit	Addgene ID: 110101
pDXinit-PAC	this study
pDXinit-CD4Nb-PAC	this study
pDXinit-CD16Nb-PAC	this study
pDXinit-CD8Nb-PAC	this study
pDXinit-CD8Nb(PH-A)-PAC	this study
pDXinit-CD8Nb(PH-B)-PAC	this study
pDXinit-CD8Nb(PH-C)-PAC	this study
pDXinit-CD8Nb(PH-D)-PAC	this study
pOPINE GFP nanobody	Addgene ID: 49172
pDXinit-EGFPNb	this study
pDXinit-EGFPNb-PAC	this study
pDXinit-EGFPNb-RD1(5-3)	this study
pDXinit-EGFPNb(handle)-PAC	this study
pGex6P1 mCherry nanobody	Addgene ID: 70696
pDXinit-mCherryNb	this study
