## Supplementary Table 1 for "Single-cell multimodal profiling of proteins and chromatin accessibility using PHAGE-ATAC"

### Sheet: Sheet1
Name	SEQUENCE (5'-3')
EF05	ATATATGCTCTTCTAGTATGCAGGTTCAACTGGTGGA
EF06	TATATAGCTCTTCATGCAGAGCTCACCGTCACCTGA
EF07	ATATATGCTCTTCTAGTATGGCACAGGTTCAGCTGG
EF08	TATATAGCTCTTCATGCTGTAAACGGGCTGCTAACGG
EF73	AGCTCTGCAGGAAGAGCTGCTGTCTCTTATACACATCTGACGCTGCCGACGAGCTACCCGTACGACGTTCCG
EF74	CGGAACGTCGTACGGGTAGCTCGTCGGCAGCGTCAGATGTGTATAAGAGACAGCAGCTCTTCCTGCAGAGCT
EF75	AGCTCTGCAGGAAGAGCTTCGTCGGCAGCGTCAGATGTGTATAAGAGACAGTACCCGTACGACGTTCCG
EF76	CGGAACGTCGTACGGGTACTGTCTCTTATACACATCTGACGCTGCCGACGAAGCTCTTCCTGCAGAGCT
EF77	GTGTCTGCAGGAAGAGCTGCTGTCTCTTATACACATCTGACGCTGCCGACGAGCTACCCGTACGACGTTCCG
EF78	CGGAACGTCGTACGGGTAGCTCGTCGGCAGCGTCAGATGTGTATAAGAGACAGCAGCTCTTCCTGCAGACAC
EF79	AACAGTCTGAAGCCGGAGGATACCGCGGTGTATTATTGCAATGTCAACGTGGGGTTT
EF80	AAACCCCACGTTGACATTGCAATAATACACCGCGGTATCCTCCGGCTTCAGACTGTT
EF17	GACAACGCCTGTAGCATTCC
EF52	TCGTCGGCAGCGTCAGATGTGTATAAGAGACAGCAGCCTGCGCCTGAGCTG
EF53	GTCTCGTGGGCTCGGAGATGTGTATAAGAGACAGCCTGGGTGCCCTGGCCCCAATA
EF147	AATGATACGGCGACCACCGAGA
EF91	GTCTCGTGGGCTCGGAGATGTGTATAAGAGACAGgataccgcggtgtattattgc
EF104	ATATATGCTCTTCTAGTATGCAGGTCCAGCTCCAAGA
EF105	TATATAGCTCTTCATGCGCTCGACACCGTTACTTGTG
EF87	ATATATGCTCTTCTAGTATGGAAGTTCAACTTGTAGAGAG
EF88	TATATAGCTCTTCATGCGCTGCTCACGGTGACCTGG
EF89	TATATAGCTCTTCATGCGCTGCTCACTGTTACCTGG
EF156	CGCGGTGTATTATTGCGCAAAGGACGCGGACCTGGTATGGTAC
EF157	GTACCATACCAGGTCCGCGTCCTTTGCGCAATAATACACCGCG
EF158	CGCGGTGTATTATTGCGCTAAAGACGCGGACCTGGTATGGTAC
EF159	GTACCATACCAGGTCCGCGTCTTTAGCGCAATAATACACCGCG
EF164	CGGACAAGGAACACAAGTTACGGTAAGCAGCGCAGGAAGAGCTGCT
EF165	AGCAGCTCTTCCTGCGCTGCTTACCGTAACTTGTGTTCCTTGTCCG
EF166	AACCGGACAAGGAACACAGGTCACTGTAAGCAGCGCAGGAAGAGCTGCT
EF167	AGCAGCTCTTCCTGCGCTGCTTACAGTGACCTGTGTTCCTTGTCCGGTT
EF64	CGCGGCGAGCGGCWMTATTTYTXXXXATGGGCTGGTATCGCCAGG
EF65	CCGGGCAAAGAACGCGAAYTTGTTGCCRSTATTRVTXGGTRSTANTACCWATTATGCGGATAGCGTGAAAGGCC
EF66	CCGCGGTGTATTATTGCGCGGYTXXXXXXXYWTXTATTGGGGCCAGGGCACC
EF67	CCGCGGTGTATTATTGCGCGGYTXXXXXXXXXXXYWTXTATTGGGGCCAGGGCACC
EF68	CCGCGGTGTATTATTGCGCGGYTXXXXXXXXXXXXXXXYWTXTATTGGGGCCAGGGCACC
EF42	CAGGTGCAGCTGCAGGAAAGCGGCGGCGGCCTGGTGCAGGCGGGCGGCAG
EF43	GCCGCTCGCCGCGCAGCTCAGGCGCAGGCTGCCGCCCGCCTGC
EF44	TTCGCGTTCTTTGCCCGGCGCCTGGCGATACCAGCCCAT
EF45	GTTTTTCGCGTTATCGCGGCTAATGGTAAAGCGGCCTTTCACGCTATCCGCATA
EF46	AGCCGCGATAACGCGAAAAACACCGTGTATCTGCAGATGAACAGCCTGAAACC
EF47	CGCGCAATAATACACCGCGGTATCTTCCGGTTTCAGGCTGTTCATCTGCAGA
EF48	GCTGCTCACGGTCACCTGGGTGCCCTGGCCCCAATA
EF40	ATATATGCTCTTCTAGTCAGGTGCAGCTGCAGGAAAG
EF41	TATATAGCTCTTCATGCGCTGCTCACGGTCACCTGG
EF170	AATGATACGGCGACCACCGAGATCTACACCTCTCTATTCGTCGGCAGCGTC
EF57	GTCTCGTGGGCTCGGAGATGTGTATAAGAGACAGAGCTGTGCCGCAAGCGGT
EF58	GTCTCGTGGGCTCGGAGATGTGTATAAGAGACAGAGCTGTGCAGCAAGCGGT
