## Supplementary Table 4 for "Single-cell multimodal profiling of proteins and chromatin accessibility using PHAGE-ATAC"

### Sheet: Sheet1
Name	Sequence (5'-3'), read for barcode readout is indicated in brackets
CD8Nb PH-A	GATACCGCGGTGTATTATTGCGCAAAGGACGCGG (R3)
CD8Nb PH-B	GATACCGCGGTGTATTATTGCGCTAAAGACGCGG (R3)
CD8Nb PH-C	CAGCTCTTCCTGCGCTGCTTACCGTAACTTGTGT (R1)
CD8Nb PH-D	CAGCTCTTCCTGCGCTGCTTACAGTGACCTGTGT (R1)
CD8Nb	GATACCGCGGTGTATTATTGCGCCAAAGATGCGG (R3)
CD4Nb	GATACCGCGGTGTATTATTGCGCTGCAGATACTT (R3)
CD16Nb	GATACCGCGGTGTATTATTGCGCAGCTAATCCAT (R3)
EGFPNb	GATACCGCGGTGTATTATTGCAATGTCAACGTGG (R3)
